# Single-plant-omics reveals the cascade of transcriptional changes during the vegetative-to-reproductive transition

**DOI:** 10.1101/2023.09.11.557157

**Authors:** Ethan J. Redmond, James Ronald, Seth J. Davis, Daphne Ezer

## Abstract

Plants undergo rapid developmental transitions, as well as gradual developmental processes. Moreover, individual plants within a population will undergo the developmental transitions asynchronously, so it is difficult to assemble a time series to resolve the sequence of transcriptional changes that take place during these rapid transitions. Single-plant-omics has the potential to distinguish between transcriptional events that are associated with these binary and continuous processes. Furthermore, we can utilise single-plant-omics to exploit this developmental asynchrony to order individual plants by their developmental trajectory, revealing a detailed cascade of transcriptional events.

Here, we utilise single-plant-transcriptomics to resolve the transcriptional events that coincide with the onset of bolting. We performed RNA-seq on the leaves of individual plants from a large population of wild type Arabidopsis thaliana replicated at one time point during the vegetative-to-reproductive transition. Even though more than half of transcripts were differentially expressed between bolted and unbolted plants, we were able to find a subset of regulators that were more closely associated with gradual developmental traits like leaf size and biomass. Using a novel pseudotime inference algorithm, we determined that some senescence-associated processes, such as the reduction in ribosome biogenesis, are evident in the transcriptome before a bolt is visible.

These results show the potential of single-plant-omics to reveal the detailed sequence of events that occur during rapid developmental transitions.

**Graphical abstract:** Graphical Abstract: Physiological changes around bolting can be categorised into: ‘binary’ processes, which appear to have either occurred or not occurred at any given timepoint; or continuous processes, which can be observed quantitatively. For binary processes, expression of strongly correlated genes can appear to follow a ‘step’ change dynamic over time. However, when considered over a shorter timescale, the dynamics appear much smoother. For continuous processes, the shorter timescale should also capture smooth changes in gene expression.
