## Supplementary material for "Single-plant-omics reveals the cascade of transcriptional changes during the vegetative-to-reproductive transition": Table S3

### Sheet: Leaf size
Sample removed	l1_ratio	alpha
P002	0.99	0.21661
P004	0.5	0.015393
P007	0.7	0.011646
P008	0.5	0.016181
P009	0.7	0.011187
P010	0.5	0.016353
P016	0.7	0.011354
P017	0.5	0.015684
P020	0.99	0.134824
P023	0.5	0.016396
P024	1	0.008043
P035	0.7	0.011602
P037	0.5	0.016224
P038	0.5	0.016183
P039	0.5	0.016093
P049	0.99	0.38027
P050	0.7	0.011588
P051	0.7	0.011461
P052	0.5	0.016013
P053	0.5	0.016258
P054	0.5	0.016325
P059	0.7	0.011505
P064	0.5	0.016154
P068	0.7	0.011398
P077	0.5	0.014699
P080	0.7	0.011473
P085	1	0.008124
P092	0.7	0.011668
P094	1	0.010016
P095	0.9	0.009135
P097	0.5	0.015672
P100	0.5	0.016131
P109	0.5	0.016344
P110	0.7	0.011649
P111	0.7	0.011418
P112	1	0.008149
P114	0.7	0.011553
P122	0.5	0.015433
P127	0.5	0.016205
P130	0.7	0.011583
P138	0.5	0.016288
P140	0.7	0.01171
P142	0.5	0.016204
P143	0.5	0.015917
P144	0.7	0.011529
P152	0.5	0.015833
P154	0.7	0.011503
P155	0.5	0.016096
P158	1	0.172312
P159	0.7	0.011581
P170	0.7	0.011667
P174	0.5	0.016119
P181	0.5	0.016201
P183	0.5	0.016228
P188	0.5	0.01621
P199	0.5	0.015712
P200	0.5	0.015958
P202	0.5	0.015971
P203	0.5	0.016187
P204	0.99	0.161982
P205	0.5	0.016018
P213	0.5	0.016033
P214	0.5	0.015776
P217	0.7	0.011592
P219	1	0.08684

### Sheet: Leaf size with only regulators
Sample removed	l1_ratio	alpha
P002	0.1	0.080737
P004	0.1	0.076964
P007	0.1	0.081519
P008	0.1	0.080906
P009	0.1	0.078308
P010	0.1	0.081767
P016	0.5	0.015895
P017	0.1	0.071749
P020	0.5	0.01638
P023	0.5	0.015677
P024	0.5	0.016065
P035	0.1	0.081214
P037	0.5	0.016224
P038	0.5	0.016183
P039	0.5	0.016093
P049	0.1	0.081107
P050	0.5	0.016224
P051	0.1	0.080111
P052	0.1	0.080066
P053	0.1	0.081289
P054	0.1	0.081624
P059	0.5	0.015957
P064	0.1	0.080771
P068	0.1	0.079783
P077	0.1	0.073225
P080	0.1	0.080149
P085	0.1	0.081239
P092	0.1	0.077464
P094	0.5	0.016156
P095	0.5	0.015682
P097	0.5	0.015672
P100	0.5	0.016035
P109	0.7	0.011286
P110	0.1	0.08154
P111	0.5	0.015986
P112	0.99	0.047103
P114	0.5	0.016174
P122	0.1	0.076137
P127	0.5	0.016205
P130	0.5	0.016216
P138	0.5	0.016288
P140	0.1	0.081735
P142	0.1	0.08102
P143	0.1	0.079583
P144	0.1	0.080307
P152	0.5	0.015666
P154	0.5	0.015933
P155	0.5	0.016096
P158	0.7	0.011016
P159	0.5	0.016087
P170	0.5	0.016065
P174	0.1	0.080595
P181	0.1	0.081004
P183	0.1	0.081141
P188	0.5	0.01621
P199	0.5	0.015622
P200	0.5	0.015958
P202	0.1	0.077755
P203	0.1	0.080933
P204	0.5	0.015962
P205	0.1	0.078997
P213	0.5	0.016033
P214	0.5	0.015706
P217	0.5	0.016228
P219	0.5	0.016197

### Sheet: Biomass
Sample removed	l1_ratio	alpha
P002	0.1	0.221978
P004	0.1	0.039199
P007	0.1	0.04073
P008	0.1	0.039505
P009	0.1	0.039298
P010	0.1	0.040244
P016	0.1	0.038545
P017	0.1	0.039747
P020	0.1	0.040632
P023	0.1	0.040354
P024	0.1	0.040532
P035	0.1	0.039494
P037	0.1	0.232317
P038	0.1	0.216395
P039	0.1	0.320385
P049	0.1	0.35063
P050	0.1	0.369528
P051	0.1	1.42731
P052	0.1	0.905275
P053	0.1	0.040582
P054	0.1	0.695448
P059	0.1	1.64278
P064	0.1	1.08711
P068	0.1	0.760472
P077	0.1	0.265431
P080	0.1	0.433751
P085	0.1	1.39268
P092	0.1	0.461784
P094	0.1	0.284461
P095	0.1	0.040205
P097	0.1	1.46279
P100	0.1	0.619602
P109	0.1	1.64006
P110	0.1	2.39321
P111	0.1	0.231186
P112	0.1	1.51696
P114	0.1	0.990698
P122	0.1	1.56159
P127	0.1	0.794924
P130	0.1	0.039844
P138	0.1	1.32447
P140	0.1	1.64264
P142	0.1	1.42408
P143	0.1	1.704
P144	0.1	0.616872
P152	0.1	1.71458
P154	0.1	0.80609
P155	0.1	0.039759
P158	0.1	0.043705
P159	0.1	1.52845
P170	0.1	1.63564
P174	0.1	0.056566
P181	0.1	0.040662
P183	0.1	2.01346
P188	0.1	1.87801
P199	0.1	1.98242
P200	0.1	1.98845
P202	0.1	1.83217
P203	0.1	1.86371
P204	0.1	1.95556
P205	0.1	2.43813
P213	0.1	1.84319
P214	0.1	1.80873
P217	0.1	1.88821
P219	0.1	1.87759

### Sheet: Biomass with only regulators
Sample removed	l1_ratio	alpha
P002	0.95	0.397125
P004	0.1	0.62748
P007	0.1	0.651188
P008	0.1	0.634319
P009	0.1	0.670879
P010	0.1	0.852224
P016	0.95	0.331242
P017	0.1	0.641556
P020	0.1	0.601772
P023	0.1	0.036997
P024	0.1	0.320547
P035	0.1	0.487224
P037	0.95	0.417272
P038	0.95	0.51608
P039	0.1	1.19203
P049	0.1	1.13151
P050	0.95	0.379778
P051	0.1	1.21304
P052	0.1	1.17692
P053	0.1	1.06789
P054	0.1	1.19407
P059	0.1	1.2057
P064	0.1	0.750851
P068	0.95	0.388415
P077	0.1	1.27913
P080	0.95	0.360839
P085	0.1	1.2881
P092	0.1	0.793021
P094	0.1	1.04959
P095	0.1	0.06437
P097	0.95	0.400335
P100	0.99	0.531051
P109	0.95	0.391191
P110	0.1	1.33696
P111	0.1	1.04628
P112	0.95	0.443635
P114	0.1	1.10552
P122	0.1	1.23564
P127	0.1	1.18011
P130	0.7	0.340499
P138	0.95	0.316406
P140	0.99	0.349578
P142	0.95	0.312726
P143	0.95	0.380105
P144	1	0.281271
P152	0.9	0.332034
P154	1	0.325442
P155	0.95	0.292803
P158	0.1	1.72779
P159	1	0.346698
P170	0.99	0.347938
P174	0.99	0.344859
P181	0.7	0.308787
P183	0.95	0.416023
P188	0.9	0.437575
P199	1	0.415039
P200	1	0.418055
P202	0.9	0.43865
P203	0.95	0.418408
P204	0.95	0.414288
P205	0.7	0.148136
P213	0.99	0.425551
P214	0.9	0.440544
P217	0.95	0.417742
P219	1	0.396484
