## Supplementary material for "Single-plant-omics reveals the cascade of transcriptional changes during the vegetative-to-reproductive transition": Table S7

### Sheet: go_size_thresholds
go_type	direction	high	medium
molecular_function	increasing	50	15
molecular_function	decreasing	90	16
cellular_component	increasing	40	10
cellular_component	decreasing	55	15
biological_process	increasing	40	15
biological_process	decreasing	35	16
