## Supplementary material for "Single-plant-omics reveals the cascade of transcriptional changes during the vegetative-to-reproductive transition": Table S8

### Sheet: molecular_function-decreasing-h
kw_p_value			ATP.binding	DNA.binding	mRNA.binding	nucleic.acid.binding	nucleotide.binding	protein.binding	RNA.binding	structural.constituent.of.ribosome
8.08155e-16		DNA binding	0.999947
		mRNA binding	0.0646716	0.490822
		nucleic acid binding	0.230627	0.623279	0.999998
		nucleotide binding	1	0.999953	0.0534397	0.219394
		protein binding	0.999996	0.999999	0.0113822	0.193669	0.999997
		RNA binding	0.0296287	0.328345	0.999995	1	0.0237586	0.00421032
		structural constituent of ribosome	5.17333e-05	0.00623648	0.571136	0.964641	3.23333e-05	7.71497e-07	0.821803
		transferase activity	1	0.999984	0.0922311	0.272735	1	1	0.0441714	0.000102946

### Sheet: molecular_function-decreasing-m
kw_p_value			aminoacyl.tRNA.ligase.activity	ATP.dependent.protein.folding.chaperone	ATP.hydrolysis.activity	catalytic.activity	helicase.activity	isomerase.activity	kinase.activity	ligase.activity	methyltransferase.activity	protein.kinase.activity	protein.serine.kinase.activity	protein.serine.threonine.kinase.activity	ribosome.binding	RNA.helicase.activity	rRNA.binding	single.stranded.DNA.binding	structural.constituent.of.chromatin	translation.initiation.factor.activity
3.13703e-15		ATP-dependent protein folding chaperone	1
		ATP hydrolysis activity	1	1
		catalytic activity	1	1	0.999873
		helicase activity	0.999155	0.999973	0.999989	0.915523
		isomerase activity	1	1	0.999997	1	0.985483
		kinase activity	1	0.999992	0.970964	1	0.538365	1
		ligase activity	1	1	0.999999	1	0.988512	1	1
		methyltransferase activity	0.999971	1	1	0.984981	1	0.998823	0.755342	0.999294
		protein kinase activity	1	0.999981	0.976025	1	0.591307	1	1	1	0.798649
		protein serine kinase activity	0.99991	0.989913	0.772721	0.998703	0.285726	0.999496	0.999987	0.996937	0.468011	0.999999
		protein serine/threonine kinase activity	0.999997	0.998235	0.874211	0.999926	0.380912	0.999977	1	0.999715	0.587262	1	1
		ribosome binding	0.998032	0.999851	0.999943	0.961628	1	0.987509	0.798679	0.991053	1	0.795411	0.453902	0.583788
		RNA helicase activity	0.998778	0.999944	0.999977	0.934919	1	0.985625	0.643294	0.989094	1	0.66879	0.333213	0.444356	1
		rRNA binding	0.999999	1	1	0.999202	1	0.999961	0.944339	0.999987	1	0.951879	0.69848	0.814602	0.999997	1
		single-stranded DNA binding	1	1	1	0.999998	1	1	0.999634	1	1	0.999423	0.965113	0.989555	1	1	1
		structural constituent of chromatin	0.959343	0.989439	0.989843	0.693014	0.999999	0.847668	0.356469	0.863309	0.999817	0.369425	0.139006	0.204286	1	1	0.998266	0.999924
		translation initiation factor activity	0.86531	0.945361	0.901347	0.219153	0.999989	0.524084	0.0330102	0.514887	0.997174	0.0498122	0.0177748	0.0251132	1	1	0.980103	0.999596	1
		zinc ion binding	1	1	1	1	0.999414	1	0.999225	1	0.999996	0.999089	0.935994	0.979017	0.999172	0.999303	1	1	0.958431	0.743553

### Sheet: cellular_component-decreasing-h
kw_p_value			chloroplast	chloroplast.envelope	chloroplast.stroma	chloroplast.thylakoid.membrane	cytoplasm	cytosol	cytosolic.large.ribosomal.subunit	cytosolic.ribosome	cytosolic.small.ribosomal.subunit	endoplasmic.reticulum	Golgi.apparatus	membrane	mitochondrion	nucleolus	nucleus	plant.type.vacuole	plasma.membrane	plasmodesma	plastid	polysomal.ribosome	ribonucleoprotein.complex	ribosome
2.70655e-184		chloroplast envelope	1
		chloroplast stroma	1	1
		chloroplast thylakoid membrane	0.998695	0.999999	1
		cytoplasm	1.48456e-07	0.00139056	8.09924e-05	0.000229887
		cytosol	4.06401e-06	0.00518858	0.000458416	0.000715035	1
		cytosolic large ribosomal subunit	2.74225e-14	9.85432e-11	2.55918e-12	2.0511e-11	0.200012	0.134345
		cytosolic ribosome	0	3.1859e-12	3.40838e-14	2.04448e-12	0.12762	0.0784106	1
		cytosolic small ribosomal subunit	2.30143e-08	6.02225e-07	6.6183e-08	3.20499e-08	0.709212	0.614249	1	1
		endoplasmic reticulum	0.889349	0.858532	0.761582	0.342593	1	1	0.523431	0.509126	0.822952
		Golgi apparatus	0.00245844	0.00614868	0.0019573	0.000358046	0.99997	0.999869	0.999993	0.999997	1	0.999853
		membrane	0.996661	0.997087	0.982457	0.743284	0.102876	0.262191	5.25911e-08	1.03832e-09	0.000202116	0.999942	0.217041
		mitochondrion	0.737737	0.871463	0.696175	0.324596	0.93175	0.982603	8.5733e-05	1.07385e-05	0.0138626	1	0.732104	1
		nucleolus	0	0	0	0	1.5955e-07	4.33963e-08	1	1	1	0.0130908	0.980776	0	0
		nucleus	0	1.27853e-10	1.16906e-13	1.22325e-09	0.969194	0.913805	0.971147	0.964919	0.999343	0.99838	1	3.06098e-10	0.000733242	0.0109545
		plant-type vacuole	0.012042	0.0316332	0.010938	0.00242015	1	1	0.984089	0.986144	0.998835	1	1	0.546814	0.962842	0.3741	1
		plasma membrane	0.732131	0.821067	0.644851	0.272243	0.999049	0.999895	0.00323394	0.00109667	0.0847754	1	0.921862	0.999998	1	3.77214e-11	0.114937	0.996781
		plasmodesma	6.34709e-09	3.68079e-06	2.04327e-07	4.30883e-07	0.994841	0.985132	0.999935	0.999966	0.999999	0.997289	1	0.00098105	0.102139	0.824593	1	1	0.447874
		plastid	1	0.99999	0.999829	0.943006	0.00127962	0.00885655	1.42616e-10	6.72573e-13	5.50882e-06	0.995943	0.0459652	1	0.998968	0	2.22045e-16	0.17257	0.996564	1.01656e-05
		polysomal ribosome	1.50821e-10	1.44223e-08	1.01251e-09	1.0341e-09	0.3982	0.30534	1	1	1	0.624572	0.999994	7.23325e-06	0.00149336	1	0.988884	0.9901	0.017931	0.999961	9.34578e-08
		ribonucleoprotein complex	0	1.73767e-11	4.75175e-14	5.79494e-11	0.621003	0.474035	0.999994	0.999998	1	0.941578	1	7.09957e-10	0.000103349	0.810751	0.999999	0.999997	0.0169288	1	2.56462e-14	0.999997
		ribosome	0	7.80477e-10	4.81892e-12	9.18081e-10	0.863134	0.758839	0.999946	0.999971	1	0.979133	1	8.29002e-08	0.00142249	0.685035	1	1	0.0680406	1	1.39793e-11	0.999973	1
		thylakoid	1	1	1	1	0.0150654	0.0321187	1.23027e-08	2.29189e-09	4.3312e-06	0.768201	0.00851966	0.988291	0.843198	0	1.59807e-06	0.0422866	0.779228	7.39289e-05	0.999575	2.48706e-07	8.18724e-08	7.52622e-07

### Sheet: cellular_component-decreasing-m
kw_p_value			chloroplast.inner.membrane	chloroplast.membrane	chloroplast.nucleoid	chloroplast.thylakoid	chromosome	endosome	intracellular.membrane.bounded.organelle	large.ribosomal.subunit	mitochondrial.matrix	nucleosome	plastid.inner.membrane	small.subunit.processome	small.ribosomal.subunit
2.30798e-24		chloroplast membrane	0.999972
		chloroplast nucleoid	1	0.996206
		chloroplast thylakoid	0.992998	1	0.925583
		chromosome	0.481636	0.0384375	0.889716	0.00388415
		endosome	0.985544	0.71118	0.999736	0.37626	0.999998
		intracellular membrane-bounded organelle	1	0.999924	1	0.98921	0.572885	0.991718
		large ribosomal subunit	0.896816	0.296795	0.995717	0.0698494	1	1	0.933166
		mitochondrial matrix	0.999934	0.956685	1	0.740233	0.989165	0.999999	0.99998	0.99995
		nucleosome	0.308368	0.0197019	0.741754	0.00202162	1	0.999821	0.385112	0.999902	0.945353
		plastid inner membrane	1	1	0.99999	0.999801	0.339408	0.954912	1	0.789855	0.99903	0.202649
		small-subunit processome	0.000327822	5.19477e-08	0.0217673	2.55058e-10	0.986773	0.84545	0.00086429	0.784811	0.162259	0.999861	0.000162558
		small ribosomal subunit	0.189714	0.00427566	0.65566	0.000216783	1	0.999821	0.260522	0.999895	0.924708	1	0.114864	0.999021
		vacuole	0.904184	0.205668	0.998241	0.028219	0.999901	1	0.943798	1	0.999996	0.996605	0.790561	0.31476	0.994724

### Sheet: biological_process-decreasing-h
kw_p_value			chloroplast.organization	cytoplasmic.translation	embryo.development.ending.in.seed.dormancy	metabolic.process	methylation	mRNA.processing	phosphorylation	protein.folding	protein.phosphorylation	protein.transport	ribosome.biogenesis	rRNA.processing
1.98437e-27		cytoplasmic translation	0.165325
		embryo development ending in seed dormancy	0.98576	0.89539
		metabolic process	0.998914	0.943123	1
		methylation	0.333444	0.999998	0.989464	0.995624
		mRNA processing	1	0.464403	0.999856	0.999995	0.732446
		phosphorylation	1	0.132302	0.973924	0.997617	0.275012	0.999999
		protein folding	0.99815	0.95898	1	1	0.997577	0.999986	0.996189
		protein phosphorylation	1	0.145965	0.966093	0.995289	0.303314	0.999991	1	0.993003
		protein transport	0.999462	0.847541	1	1	0.975542	0.999999	0.998633	1	0.997038
		ribosome biogenesis	1.10184e-06	0.989579	0.00487081	0.0488331	0.649513	0.000125346	6.05932e-07	0.0680296	4.82188e-06	0.00719997
		rRNA processing	5.91409e-07	0.997712	0.00552193	0.0690624	0.76267	0.0001205	3.14456e-07	0.095948	4.17441e-06	0.00938446	1
		translation	0.00490633	1	0.713718	0.924196	1	0.128295	0.00298559	0.951034	0.0127722	0.697643	0.340877	0.411745

### Sheet: biological_process-decreasing-m
kw_p_value			cell.cycle	cell.division	cellular.amino.acid.biosynthetic.process	cellular.response.to.DNA.damage.stimulus	defense.response	developmental.process	DNA.templated.transcription.termination	DNA.repair	DNA.replication	maturation.of.LSU.rRNA	nucleic.acid.phosphodiester.bond.hydrolysis	photosynthesis	protein.ubiquitination	regulation.of.translation	response.to.cold	response.to.salt.stress	response.to.water.deprivation	ribosomal.large.subunit.biogenesis	ribosomal.small.subunit.assembly	RNA.modification	RNA.processing	RNA.splicing	translational.elongation	translational.initiation
1.40852e-08		cell division	1
		cellular amino acid biosynthetic process	1	1
		cellular response to DNA damage stimulus	1	1	1
		defense response	1	1	1	1
		developmental process	1	1	1	1	1
		DNA-templated transcription termination	1	1	1	1	1	1
		DNA repair	1	1	1	1	1	1	1
		DNA replication	1	1	1	1	1	1	1	1
		maturation of LSU-rRNA	0.997828	0.996039	0.80913	0.995385	0.998755	0.998123	0.957062	0.991346	0.998344
		nucleic acid phosphodiester bond hydrolysis	1	1	1	1	1	1	1	1	1	0.995911
		photosynthesis	0.999107	0.997282	0.999992	0.999451	0.987338	0.998949	0.999998	0.997516	0.998202	0.0905766	0.998061
		protein ubiquitination	1	1	1	1	1	1	1	1	1	0.996716	1	0.993028
		regulation of translation	1	1	0.998374	0.999999	1	1	0.999865	0.999998	1	1	0.999999	0.644147	1
		response to cold	1	1	1	1	1	1	1	1	1	0.756913	1	0.999996	1	0.997082
		response to salt stress	1	1	1	1	1	1	1	1	1	0.994758	1	0.995612	1	0.999999	1
		response to water deprivation	1	1	1	1	1	1	1	1	1	0.996994	1	0.999063	1	1	1	1
		ribosomal large subunit biogenesis	0.999888	0.999792	0.956013	0.999705	0.999959	0.999908	0.993468	0.999442	0.999926	1	0.999775	0.262572	0.999852	1	0.936611	0.99972	0.999834
		ribosomal small subunit assembly	1	1	0.999706	1	1	1	0.999982	1	1	1	1	0.761771	1	1	0.999404	1	1	1
		RNA modification	1	1	1	1	1	1	1	1	1	0.815912	1	1	1	0.996765	1	1	1	0.948747	0.999214
		RNA processing	1	1	1	1	1	1	1	1	1	0.999593	1	0.950209	1	1	1	1	1	0.999992	1	0.999999
		RNA splicing	1	1	1	1	1	1	1	1	1	0.687552	1	1	1	0.992964	1	1	1	0.900384	0.99819	1	0.999996
		translational elongation	1	1	1	1	1	1	1	1	1	0.997259	1	0.997024	1	1	1	1	1	0.999869	1	1	1	1
		translational initiation	0.999988	0.999972	0.966117	0.999956	0.999997	0.999991	0.997488	0.99989	0.999993	1	0.999969	0.220627	0.999982	1	0.946265	0.999957	0.99998	1	1	0.966188	1	0.912578	0.999985
		tRNA processing	1	1	1	1	1	1	1	1	1	0.999825	1	0.942979	1	1	0.999999	1	1	0.999997	1	0.999998	1	0.999993	1	1
