## Supplementary material for "Single-plant-omics reveals the cascade of transcriptional changes during the vegetative-to-reproductive transition": Table S9

### Sheet: molecular_function-increasing-h
kw_p_value
0.481228

### Sheet: molecular_function-increasing-m
kw_p_value
0.140139

### Sheet: cellular_component-increasing-h
kw_p_value
0.406132

### Sheet: cellular_component-increasing-m
kw_p_value			cellular.anatomical.entity	chloroplast.stroma	cytoplasmic.vesicle	endomembrane.system	endosome.membrane	intracellular.membrane.bounded.organelle	nucleolus	trans.Golgi.network
0.00128829		chloroplast stroma	1
		cytoplasmic vesicle	0.957677	0.934064
		endomembrane system	1	1	0.889087
		endosome membrane	0.999996	0.999853	0.995177	0.999928
		intracellular membrane-bounded organelle	0.859646	0.828929	0.999998	0.720243	0.967218
		nucleolus	1	1	0.968939	1	0.999984	0.90149
		trans-Golgi network	0.962954	0.998491	0.216291	0.966024	0.844132	0.0983804	0.996155
		vacuole	0.924171	0.903427	1	0.775538	0.992448	0.999963	0.956803	0.0522645

### Sheet: biological_process-increasing-h
kw_p_value			cellular.response.to.hypoxia	defense.response	defense.response.to.bacterium	phosphorylation	protein.phosphorylation	protein.transport	protein.ubiquitination
0.000888663		defense response	0.97187
		defense response to bacterium	0.987414	1
		phosphorylation	0.482606	0.922926	0.984896
		protein phosphorylation	0.633237	0.979761	0.99651	0.999998
		protein transport	0.0911158	0.318259	0.615614	0.925519	0.854702
		protein ubiquitination	0.0433428	0.166452	0.437636	0.786357	0.675301	0.999994
		signal transduction	0.561115	0.938885	0.978988	0.999997	0.999889	0.994835	0.97135

### Sheet: biological_process-increasing-m
kw_p_value
0.0568513
